# Identification and comparison of *N*-glycome profiles from common dietary protein ingredients

**DOI:** 10.1101/2024.09.17.613496

**Authors:** Matthew Bolino, İzzet Avcı, Hacı Mehmet Kayili, Hatice Duman, Bekir Salih, Sercan Karav, Steven A. Frese

**Affiliations:** Department of Nutrition, University of Nevada, Reno; Reno, NV USA 89557; Department of Chemistry, Faculty of Science; Hacettepe University, 06500 Ankara, TR; Department of Biomedical Engineering, Faculty of Engineering; Karabük University; 78000 Karabük, TR; Department of Molecular Biology and Genetics, Çanakkale Onsekiz Mart University; 17020 Çanakkale, TR; University of Nevada, Reno School of Medicine; Reno, NV USA 89557

## Abstract

The *N-*glycome profiles purified from dietary bovine whey, egg white, pea, soy protein isolates and a recently commercialized animal-free whey is described. Purified glycoproteins resulting from centrifugation and ethanol precipitation of protein powder supplements were treated with peptide-*N-* glycosidase F (PNGase F) to release protein-bound *N*-glycans. Once released from the protein, *N*-glycans were labeled by procainamide labeling, purified via cotton-hydrophilic interaction liquid chromatography (HILIC), and analyzed using HILIC high performance liquid chromatography equipped with a fluorescence detector and a quadrupole time-of-flight tandem mass spectrometry (HILIC-FLD-QTOF-MS/MS). A total of 33, 33, 10, and 10 *N-*glycan structures were identified from bovine whey, egg, soy, and pea glycoprotein isolates, respectively. The type of *N-*glycans per glycoprotein source were highly predictable, likely attributed to differences in biosynthetic glycosylation pathways. Mammalian glycoprotein sources favored a combination of complex and hybrid glycan configurations while the plant proteins were dominated by oligomannosidic *N*-glycans. Bovine whey glycoprotein isolate contained the most diverse *N-*glycans by monosaccharide composition as well as structure, while plant sources such as pea and soy glycoprotein isolates contained an overlap of oligomannosidic *N-*glycans. The results suggest *N-*glycan structure and composition is dependent on the host organism rather than protein sequence homology, likely driven by the differences in *N-*glycan biosynthetic pathways.
