## Supplementary material for "Identification and comparison of *N*-glycome profiles from common dietary protein ingredients": Table 1

### Sheet: Table 1
Glycan Peak	Composition	m/z meas.	z	m/z calc.	Δ MH+	Score	IntCov. [%]	FragCov. [%]	Rt [min]	Area1	Area2	Area3	Rel. Abn. 1	Rel. Abn. 2	Rel. Abn. 3	Avrg.	Sd	Protein Source		md:	manually determined
1	Hex3HexNAc4-proc	768.856	2	768.837	-0.018367	89.8249	92.6471	92.6471	22.3999	4.1564	2.4502	7.4321	0.920739	1.24002	1.49777	1.21951	0.236019	Bovine whey
2	Hex3HexNAc4dHex1-proc	841.887	2	841.866	-0.0204626	93.2547	94.2623	94.2623	24.5249	7.7333	3.7575	10.7176	1.71311	1.90163	2.15989	1.92488	0.183139	Bovine whey
3	Hex5HexNAc2-proc	727.828	2	727.811	-0.0174461	91.6693	95.7746	95.7746	26.0827	2.2423	0.7806	3.1389	0.496722	0.395053	0.632575	0.508117	0.0973024	Bovine whey
4	Hex4HexNAc4-proc	849.885	2	849.864	-0.0212853	96.1485	101.136	101.136	27.0465	10.6602	4.7577	14.4384	2.36148	2.40782	2.90974	2.55968	0.24825	Bovine whey
	Hex5HexNAc3-proc	829.376	2	829.35	-0.0257498	md	md	md										Bovine whey
5	Hex3HexNAc6-proc	971.94	2	971.917	-0.0232345	139.406	209.639	209.639	28.4132	31.5604	12.2417	43.1782	6.99136	6.19538	8.7016	7.29612	1.04561	Bovine whey
6	Hex4HexNAc4dHex1-proc	922.917	2	922.893	-0.0238	md	md	md	29.4	2.5224	1.0007	3.1648	0.55877	0.506443	0.637795	0.567669	0.0539922	Bovine whey
	Hex4HexNAc5-proc	951.422	2	951.403	-0.018879	md	md	md										Bovine whey
7	Hex6HexNAc2-proc	808.853	2	808.837	-0.0155344	90.3272	102.222	102.222	30.1532	54.0703	19.6322	68.7391	11.9778	9.93563	13.8528	11.9221	1.59968	Bovine whey
	Hex3HexNAc6dHex1-proc	696.983	3	696.966	-0.0172046	111.55	132.903	132.903										Bovine whey
8	Hex4HexNAc5dHex1-proc	683.308	3	683.291	-0.0178	md	md	md	31.6	33.1508	13.1676	43.7383	7.34367	6.66397	8.81448	7.60737	0.897524	Bovine whey
	Hex5HexNAc4-proc	930.907	2	930.918	0.01047	md	md	md	32.2									Bovine whey
9	Hex5HexNAc4dHex1-proc	669.634	3	669.615	-0.0186573	106.239	116.568	116.568	33.2568	21.2923	7.7321	26.9514	4.71674	3.91313	5.43145	4.68711	0.620208	Bovine whey
10	Hex3HexNAc6dHex2-proc	1118	2	1117.97	-0.0212	md	md	md	33.9	22.8666	9.9718	24.3619	5.06548	5.04661	4.9096	5.00723	0.0694663	Bovine whey
11	Hex7HexNAc2-proc	889.879	2	889.864	-0.0158127	md	md	md	35.6888	104.599	46.6089	114.457	23.1711	23.5882	23.0662	23.2752	0.225462	Bovine whey
	Hex4HexNAc5NeuAc1-proc	731.656	3	731.637	-0.019685	92.3224	92.6554	92.6554										Bovine whey
12	Hex5HexNAc4NeuAc1-proc	717.981	3	717.961	-0.0197414	111.382	127.815	127.815	36.9935	12.4948	5.9272	16.6592	2.76789	2.99969	3.35729	3.04162	0.242442	Bovine whey
13	Hex4HexNAc5dHex1NeuAc1-proc	780.344	3	780.322	-0.0211	md	md	md	37.3	35.815	17.9687	35.2757	7.93386	9.09375	7.10903	8.04555	0.814099	Bovine whey
14	Hex8HexNAc2-proc	970.918	2	970.89	-0.028501	md	md	md	38.5544	33.2816	16.7282	30.8663	7.37265	8.46595	6.22041	7.353	0.916841	Bovine whey
	Hex5HexNAc4NeuAc1dHex1-proc	766.667	3	766.647	-0.0203018	76.8823	64.0449	64.0449										Bovine whey
15	Hex6HexNAc3NeuAc1dHex1-proc	752.982	3	752.971	-0.0107582	md	md	md	39.9	7.4337	3.2447	6.315	1.64674	1.64211	1.27265	1.5205	0.175266	Bovine whey
	Hex6HexNAc5dHex1-proc	791.338	3	791.326	-0.0116953	md	md	md										Bovine whey
	Hex4HexNAc7NeuAc1-proc	867.046	3	867.023	-0.0234	md	md	md										Bovine whey
16	Hex6HexNAc4NeuAc1-proc	771.999	3	771.979	-0.0201	md	md	md	40.5	3.526	1.4348	1.7064	0.781091	0.726136	0.343887	0.617038	0.194446	Bovine whey
17	Hex9HexNAc2-proc	1051.95	2	1051.92	-0.0333892	md	md	md	41.5	11.1146	6.2347	9.5818	2.46214	3.15531	1.931	2.51615	0.50128	Bovine whey
	Hex5HexNAc4NeuAc2-proc	815.017	3	814.993	-0.0245059	md	md	md										Bovine whey
	Hex4HexNAc7dHex1NeuAc1-proc	915.732	3	915.709	-0.0237	md	md	md										Bovine whey
18	Hex6HexNAc5NeuAc1-proc	839.695	3	839.672	-0.0236794	md	md	md	42.7	13.2418	6.9692	11.8532	2.93337	3.52703	2.38875	2.94972	0.464846	Bovine whey
	Hex5HexNAc6NeuAc1dHex1-proc	902.057	3	902.033	-0.0236	md	md	md										Bovine whey
19	Hex6HexNAc5NeuAc1dHex1-proc	888.382	3	888.358	-0.0245	md	md	md	43.9	20.9636	9.1024	14.5264	4.64393	4.60662	2.92747	4.05934	0.800496	Bovine whey
20	Hex6HexNAc7NeuAc1-proc	975.052	3	975.058	0.0062	md	md	md	45.5	8.5999	3.999	2.2854	1.90508	2.02385	0.460571	1.46317	0.710598	Bovine whey
22	Hex7HexNAc6NeuAc1-proc	961.407	3	961.383	-0.0245	md	md	md	46.6	5.5858	2.1114	3.2683	1.23738	1.06856	0.658653	0.988198	0.243003	Bovine whey
22	Hex7HexNAc6NeuAc1dHex1-proc	1010.1	3	1010.07	-0.0284	md	md	md	47.6	4.5091	1.7726	3.5545	0.998871	0.897092	0.71633	0.870764	0.116839	Bovine whey
										451.42	197.594	496.21
1	Hex3HexNAc2-proc	1130.5	1	1130.51	-0.00817449	42.3473	20.9302	20.9302	12.5842	375.981	290.844	18.3884	5.73713	8.67281	9.64952	8.01982	1.66262	Egg white
2	Hex3HexNAc3-proc	667.295	2	667.298	-0.00274674	86.4859	83.0769	83.0769	15.1532	211.354	149.039	10.3233	3.22507	4.44424	5.41726	4.36219	0.896834	Egg white
3	Hex3HexNAc3-proc	667.295	2	667.298	-0.00274674	md	md	md	md	463.535	305.591	20.3355	7.07313	9.11255	10.6713	8.95231	1.47329	Egg white
4	Hex4HexNAc2-proc	646.782	2	646.784	-0.00240219	85.0257	79.3103	79.3103	16.9225	46.2176	33.9738	2.20901	0.705238	1.01308	1.1592	0.959173	0.189209	Egg white
5	Hex3HexNAc4-proc	768.834	2	768.837	-0.003243	83.5569	83.8235	83.8235	18.3	775.596	437.466	25.2791	11.8349	13.045	13.2655	12.7151	0.628891	Egg white
6	Hex4HexNAc3-proc	748.32	2	748.324	-0.00364845	75.6938	72.1519	72.1519	20.3	202.228	111.33	7.08162	3.08581	3.31978	3.71616	3.37392	0.260169	Egg white
7	Hex3HexNAc5-proc	870.373	2	870.377	-0.00358927	88.453	101.205	101.205	20.0662	302.741	157.878	8.01898	4.61956	4.70783	4.20805	4.51181	0.217795	Egg white
8	Hex5HexNAc2-proc	727.805	2	727.811	-0.0053439	86.3201	83.0986	83.0986	22.0312	412.298	228.82	12.9949	6.29128	6.82327	6.81921	6.64459	0.249831	Egg white
	Hex4HexNAc4-proc	849.858	2	849.864	-0.00564472	94.7128	104.167	104.167	22.4434									Egg white
9	Hex3HexNAc6-proc	971.911	2	971.917	-0.00581553	133.044	216.867	216.867	22.5	413.993	199.654	8.90533	6.31715	5.95355	4.67317	5.64796	0.705083	Egg white
10	Hex4HexNAc4-proc	849.858	2	849.864	-0.00564472	md	md	md	23.3	197.805	95.5372	5.19358	3.01833	2.84886	2.72539	2.86419	0.120084	Egg white
11	Hex4HexNAc5-proc	951.395	2	951.403	-0.00859098	90.4909	110.811	110.811	24.0857	375.988	185.22	9.74813	5.73724	5.52315	5.11544	5.45861	0.257919	Egg white
	Hex3HexNAc6-proc	971.911	2	971.917	-0.00581553	md	md	md	24.5									Egg white
12	Hex5HexNAc3-proc	829.343	2	829.35	-0.00748017	84.1288	78.2609	78.2609	24.2862	16.6095	9.6779	0.49704	0.253446	0.288589	0.260827		0.0151301	Egg white
13	Hex4HexNAc5-proc	951.395	2	951.403	-0.00859098				25.7	9.484	4.0054	0.35377	0.144717	0.119439	0.185645	0.149933	0.027279	Egg white
14	Hex3HexNAc7-proc	1073.45	2	1073.46	-0.0090918	122.974	194.681	194.681	26	67.0606	21.1394	0.67556	1.02328	0.630364	0.354507	0.669385	0.274417	Egg white
15	Hex4HexNAc6-proc	1052.93	2	1052.94	-0.0100172	106.887	130.709	130.709	26.096	721.921	309.497	17.6792	11.0159	9.22901	9.27736	9.84074	0.831162	Egg white
	Hex6HexNAc2-proc	808.83	2	808.837	-0.00671562	116.619	149.351	149.351	26.4875									Egg white
16	Hex5HexNAc4-proc	930.881	2	930.89	-0.00881643	83.5446	92.8571	92.8571	27.4	717.486	309.345	16.7508	10.9482	9.22449	8.79014	9.65427	0.931956	Egg white
17	Hex3HexNAc8-proc	783.661	3	783.666	-0.00512419	120.54	180.531	180.531	28.0638	240.248	102.474	3.90663	3.66596	3.05571	2.05005	2.92391	0.666247	Egg white
18	Hex5HexNAc5-proc	1032.42	2	1032.43	-0.0089727	67.7292	82.0312	82.0312	28.8	275.323	116.437	6.53718	4.20118	3.47207	3.43046	3.70124	0.35392	Egg white
19	Hex4HexNAc7-proc	769.984	3	769.991	-0.00650783	82.1771	101.361	101.361	28.8849	3.8501	2	0.27039	0.058749	0.0596388	0.14189	0.0867593	0.038985	Egg white
20	Hex4HexNAc7-proc	769.984	3	769.991	-0.00650783	md	md	md	30.2	17.396	7.2516	0.61037	0.265447	0.216238	0.320298	0.267328	0.0425031	Egg white
21	Hex7HexNAc2-proc	889.857	2	889.864	-0.00658733	109.002	135.294	135.294	30.9472	113.145	46.9617	3.19597	1.72649	1.40037	1.67712	1.60133	0.143521	Egg white
22	Hex4HexNAc8-proc	837.679	3	837.684	-0.0055	md	md	md	32.1	305.332	117.707	4.89583	4.65909	3.50994	2.56914	3.57939	0.854633	Egg white
23	Hex6HexNAc5-proc	742.636	3	742.64	-0.00418509	87.5369	115.328	115.328	33	144.913	54.0133	2.6528	2.21124	1.61064	1.39209	1.73799	0.34633	Egg white
24	Hex5HexNAc7-proc	824.003	3	824.009	-0.0053	md	md	md	33.5	23.0876	5.3978	0.13833	0.352296	0.160959	0.0725902	0.195282	0.11674	Egg white
25	Hex5HexNAc7-proc	824.003	3	824.009	-0.0054	md	md	md	34.3	4.5159	1.199	0.06487	0.0689085	0.0357534	0.0340412	0.0462344	0.0160482	Egg white
26	Hex5HexNAc8-proc	891.696	3	891.702	-0.00600981	59.6105	65.1163	65.1163	34.7184	3.6994	1.17	0.16884	0.0564495	0.0348887	0.0886006	0.0599796	0.0220694	Egg white
27	Hex5HexNAc8-proc	891.696	3	891.702	-0.00600981	md	md	md	35.3	83.8493	36.4603	2.00233	1.27946	1.08722	1.05074	1.13914	0.100332	Egg white
28	Hex6HexNAc5NeuAc1-proc	839.667	3	839.672	-0.0052006	59.3202	76.9231	76.9231	36	7.6699	3.1935	1.19681	0.117036	0.0952282	0.628039	0.280101	0.24619	Egg white
29	Hex4HexNAc7NeuAc1-proc	921.035	3	921.04	-0.0055	md	md	md	36.5	7.7983	3.5004	0.07403	0.118995	0.10438	0.038848	0.0874076	0.0348513	Egg white
30	Hex4HexNAc8NeuAc1-proc	988.727	3	988.734	-0.0066	md	md	md	37.9	12.346	6.7395	0.4145	0.188389	0.200968	0.217513	0.20229	0.0119268	Egg white
										6553.47	3353.52	190.563
1	Hex3HexNAc2Pen1-proc	631.773	2	631.779	-0.00562984	73.3081	58.9744	58.9744	15.2315	14.9869	18.9912	0.49082	1.09389	1.47171	1.21566	1.26042	0.157458	Soy
2	Hex4HexNAc2-proc	646.78	2	646.784	-0.00475219	76.9637	65.5172	65.5172	17.2631	2.3014	3.404	0.08558	0.167978	0.26379	0.211964	0.214577	0.0391588	Soy
3	Hex3HexNAc3Pen1-proc	733.313	2	733.319	-0.00621611	56.3749	37.931	37.931	18.1447	0.6812	0.8664	0.01416	0.0497204	0.0671409	0.0350713	0.0506442	0.0131086	Soy
4	Hex4HexNAc2Pen1-proc	712.8	2	712.805	-0.00587156	57.4349	38.3929	38.3929	19.5222	2.38	3.604	0.08556	0.173715	0.279289	0.211914	0.221639	0.0436456	Soy
5	Hex3HexNAc4Pen1-proc	834.852	2	834.858	-0.00667237	53.014	38.2812	38.2812	20.9324	0.4533	0.5365	0.04233	0.0330861	0.0415756	0.104842	0.0598347	0.0320134	Soy
6	Hex5HexNAc2-proc	727.805	2	727.811	-0.0055539	78.6771	71.831	71.831	21.6261	17.5953	21.936	0.49524	1.28427	1.69991	1.2266	1.4036	0.210845	Soy
7	Hex6HexNAc2-proc	808.831	2	808.837	-0.00648562	102.427	122.078	122.078	26.2726	154.823	167.735	4.08861	11.3004	12.9985	10.1266	11.4752	1.17892	Soy
8	Hex7HexNAc2-proc	889.857	2	889.864	-0.00690733	99.3544	113.725	113.725	30.5361	322.069	310.014	8.83872	23.5076	24.0243	21.8916	23.1412	0.908379	Soy
9	Hex8HexNAc2-proc	970.882	2	970.89	-0.00823905	113.199	147.934	147.934	34.4623	835.704	746.895	25.5145	60.9976	57.88	63.194	60.6905	2.18027	Soy
10	Hex9HexNAc2-proc	1051.91	2	1051.92	-0.00854076	100.307	121.528	121.528	37.5827	19.0672	16.4383	0.71935	1.3917	1.27387	1.78168	1.48242	0.217008	Soy
										1370.06	1290.42	40.3749
1	Hex3HexNAc2Pen1-proc	631.774	2	631.779	-0.005	69.8	55	55	15.28	9.3	5.47	0.22	2.13	3	1.62	2.31	0.57	Pea
2	Hex4HexNAc2-proc	646.779	2	646.784	-0.0059	77.2	64	64	16.93	3.63	1.56	0.07	0.83	0.86	0.49	0.67	0.17	Pea
3	Hex3HexNAc3Pen1-proc	733.312	2	733.319	-0.0062	56.4	38	38	18.14	2.83	1.66	0.03	0.65	0.91	0.19	0.55	0.3	Pea
4	Hex4HexNAc2Pen1-proc	712.799	2	712.806	-0.0066	66.5	49	49	19.52	3.73	1.93	0.07	0.85	1.06	0.51	0.79	0.23	Pea
5	Hex3HexNAc4Pen1-proc	834.852	2	834.858	-0.0067	53	38	38	20.93	2.71	1.48	0.05	0.62	0.81	0.34	0.58	0.19	Pea
6	Hex5HexNAc2-proc	727.804	2	727.811	-0.0067	83.6	78	78	21.58	34.66	14.79	0.94	7.94	8.12	6.85	7.49	0.56	Pea
7	Hex6HexNAc2-proc	808.832	2	808.837	-0.0057	112.4	140	140	26.39	196.16	80.8	4.7	44.94	44.38	34.12	39.25	4.97	Pea
8	Hex7HexNAc2-proc	889.856	2	889.864	-0.0075	113.5	142	142	30.6	77.49	32.11	2.44	17.76	17.64	17.68	17.66	0.05	Pea
9	Hex8HexNAc2-proc	970.882	2	970.89	-0.0079	md	md	md	35	90.01	35.69	4.03	20.62	19.61	29.26	24.43	4.33	Pea
10	Hex9HexNAc2-proc	1051.91	2	1051.92	-0.009	md	md	md	38	15.94	6.57	1.23	3.65	3.61	8.95	6.28	2.51	Pea
										436.449	182.048	13.7786						Pea
